# CRWN nuclear lamina components maintain the H3K27me3 landscape and promote successful reproduction in Arabidopsis

**DOI:** 10.1101/2023.10.03.560721

**Authors:** Junsik Choi, Mary Gehring

**Affiliations:** Whitehead Institute for Biomedical Research, Cambridge MA 02142; Dept. of Biology, Massachusetts Institute of Technology, Cambridge MA 02139

## Abstract

The nuclear lamina, a sub-nuclear protein matrix, maintains nuclear structure and genome function. Here, we investigate the role of Arabidopsis lamin analogs CROWDED NUCLEIs during gametophyte and seed development. We observed defects in *crwn* mutant seeds, including seed abortion and reduced germination rate. Quadruple *crwn* null genotypes were rarely transmitted through gametophytes. We focused on the *crwn1 crwn2* (*crwn1/2*) endosperm, which exhibited enlarged chalazal cysts and increased expression of stress-related genes and the MADS-box transcription factor *PHERES1* and its targets. Previously, it was shown that *PHERES1* is regulated by H3K27me3 and that CRWN1 interacts with the PRC2 interactor PWO1. Thus, we tested whether *crwn1/2* alters H3K27me3 patterns. We observed a mild loss of H3K27me3 at several hundred loci, which differed between endosperm and leaves. These data indicate that CRWNs are necessary to maintain the H3K27me3 landscape, with tissue-specific chromatin and transcriptional consequences.
