## Supplementary Data 6 for "CRWN nuclear lamina components maintain the H3K27me3 landscape and promote successful reproduction in Arabidopsis"

### Sheet: Primers
Supplementary Data 6. List of primers used in this study
Primers used to confirm genotype of T-DNA insertion lines.
Primer ID	Locus and name	Sequence (5' - 3')	Note
J57	TAIR T-DNA express LBb1.3	ATT TTG CCG ATT TCG GAA C
J91	LP for crwn1 T-DNA for SALK_025347 line	TGC CTT CTC CTC GCT TTT CAA	WT CRWN1 gene = J91+J92 (996bp) crwn1 T-DNA = J57+J91 (500-700bp. shorter than 1kb)
J92	RP for crwn1 T-DNA for SALK_025347 line	TGC GTG AAT GGG AAA GAA AGT TG
J93	LP for crwn2 T-DNA for SALK_076653 line	ACA CTC CAG ATC ACG CTA TTG GCA	WT CRWN2 gene = J93+J94 (1022bp) crwn2 T-DNA = J57+J93 (700-900bp. shorther than 1kb)
J94	RP for crwn2 T-DNA for SALK_076653 line	TGG CTT CAA ATG ATT CTC TCT GCA GT
J109	LP for crwn3 T-DNA for SALK_099283 line	TTC TGC ATC TTG ACA CCA TCC AA	WT CRWN3 gene = J109+J110 (937bp) crwn3 T-DNA = J57+J110 (500-600bp.shorter than 1kb)
J110	RP for crwn3 T-DNA for SALK_099283 line	TCG TCG ACT AGT TAA CAA AAT CA
J111	LP for crwn4 T-DNA for SALK_079296 line	CGC AAA GCC TTC GAA GAC AAA	WT CRWN4 gene = J111+J112 (923bp) crwn4 T-DNA = J57+J112) (500-600bp. shorter than 1kb)
J112	RP for crwn4 T-DNA for SALK_079296 line	GCT TCA GCC AGC ATT TCA AGC
J95	LP sid2-1	GCT CTG CAG CTT CAA TGC	WT SID2 gene = Tru9I cannot digest J95+J96 (243bp) amplicon sid2-1 allele = Tru9I digests J95+J96 amplicon resulting 89+154bp fragments For detailed methods, refer to Chaouch et al., Plant Physiology, Volume 153, Issue 4 (2010).
J96	RP sid2-1	CGA AGA AAT GAA GAG CTT GG
J113	LP phe1	AAG GAA GAA AGG GAT GCT GA	WT PHE1 amplicon (J113+J114) (228bp) will be digested by RsaI (83+145bp). phe1 mutant allele amplicon will not be digestedby RsaI. Refer to Batista et al., eLife (2019)
J114	RP phe1	TCT GTT TCT TTG GCG ATC CT
J115	LP for phe2 T-DNA for SALK_105945 line	AAA TGT CTG GTT TTA TGC CCC	WT PHE2 gene = J115 + J116 (1021bp) phe2 T-DNA = J57 + J116 (500-800bp. shorter than 1kb)
J116	RP for phe2 T-DNA for SLAK_105945 line	GTA GCG AGA CAA TCG ATT TCG

### Sheet: CUT&RUN Endo
CUT&RUN endosperm (6C nuclei) samples and information
Genotype	Target	Index (IDT for Illumina TruSeq DNA UD Indexes)	# of siliques used	Silique age (DAP)	# of 6C nuclei collected * amount used as fraction of volume	Unique dedup reads
WT	H3K27me3	A1	32	6	103k * 2/5	11090580
WT	H3	B1			103k * 1/5	12839348
WT	IgG	C1			103k * 2/5	1319914
crwn1/2	H3K27me3	D1	30	7	119k * 2/5	9696573
crwn1/2	H3	E1			119k * 1/5	15856317
crwn1/2	IgG	F1			119k * 2/5	707814
WT	H3K27me3	G1	28	6	110k * 2/5	10862881
WT	H3	H1			110k * 1/5	14700676
WT	IgG	A2			110k * 2/5	898668
crwn1/2	H3K27me3	B2	34	7	56k * 2/5	3045790
crwn1/2	H3	C2			56k * 1/5	11980796
crwn1/2	IgG	D2			56k * 2/5	155876
WT	H3K27me3	E2	27	6	168k * 2/5	12853592
WT	H3	F2			168k * 1/5	15121057
WT	IgG	G2			168k * 2/5	1415525
crwn1/2	H3K27me3	H2	36	7	85k * 2/5	5852316
crwn1/2	H3	A3			85k * 1/5	17767981
crwn1/2	IgG	B3			85k * 2/5	1456765

### Sheet: CUT&RUN Leaf
CUT&RUN leaf samples and information
Genotype	Target	Index (IDT for Illumina TruSeq DNA UD Indexes)	# of 5th leaves used	Plant age (days)	# of nuclei collected (2,4,8,16C) * amount used as fraction of volume	Unique dedup reads
WT	H3K27me3	C3	2	22	110k * 2/5	12365605
WT	H3	D3			110k * 1/5	13068199
WT	IgG	E3			110k * 2/5	2328196
crwn1/2	H3K27me3	F3	2	22	56k * 2/5	10997057
crwn1/2	H3	G3			56k * 1/5	11881570
crwn1/2	IgG	H3			56k * 2/5	910053
WT	H3K27me3	A4	3	23	140k * 2/5	11300488
WT	H3	B4			140k * 1/5	13397998
WT	IgG	C4			140k * 2/5	2416041
crwn1/2	H3K27me3	D4	3	23	73k * 2/5	11619359
crwn1/2	H3	E4			73k * 1/5	15971861
crwn1/2	IgG	F4			73k * 2/5	1211111
WT	H3K27me3	G4	2	24	161k * 2/5	10296679
WT	H3	H4			161k * 1/5	14560713
WT	IgG	A5			161k * 2/5	1526456
crwn1/2	H3K27me3	B5	5	24	230k * 2/5	9034142
crwn1/2	H3	C5			230k * 1/5	11950513
crwn1/2	IgG	D5			230k * 2/5	1171636

### Sheet: mRNA-seq
mRNA-seq endosperm (6C nuclei) samples and information
Genotype	Index(Takara UDI #634756)	# of siliques used	Silique age (DAP)	Ploidy, # of nuclei collected	Unique dedup reads
WT	1A	2	6	6C, 1500	20290239
WT	1B	2	6	6C, 3000	19431534
WT	1C	1	6	6C, 1000	18023888
WT	1D	2	6	6C, 2000	20729136
WT	1E	1	7	6C, 1000	20463471
WT	1F	2	7	6C, 1500	19077781
WT	1G	2	7	6C, 2000	22503310
WT	1H	3	7	6C, 3000	16827602
crwn1/2	2A	3	7	6C, 1000	21081757
crwn1/2	2B	2	6	6C, 1000	22879926
crwn1/2	2C	2	6	6C, 1500	22381401
crwn1/2	2D	1	6	6C, 500	24451376
crwn1/2	2E	2	7	6C, 2000	32961548
crwn1/2	2F	2	7	6C, 3000	24484274
crwn1/2	2G	2	7	6C, 1500	30239859
crwn1/2	2H	4	7	6C, 1000	16795928
crwn1/2	3A	5	8	6C, 2000	32708805
crwn1/2	3B	4	8	6C, 2000	20694572
crwn1/2	3C	3	8	6C, 2000	27599761
crwn1/2	3D	4	8	6C, 2000	23944564
