## Supplementary material for "CRWN nuclear lamina components maintain the H3K27me3 landscape and promote successful reproduction in Arabidopsis": Source Data

### Sheet: Fig.1b
genotypes	length			Fig. 1b | Silique length
WT	13
WT	11
WT	12
WT	11.5
WT	11.5
WT	13			Student's t-test	WT	crwn1/2	crwn1/2/4	crwn1/3/4
WT	13.5			WT		5.41881e-17	3.09923e-26	2.43901e-26
WT	11			crwn1/2			8.14171e-28	1.35263e-13
WT	12.5			crwn1/2/4				6.6979e-07
WT	12			crwn1/3/4
WT	14
WT	12
WT	10.5			Pairwise Comparisons (One-way ANOVA Post Hoc Tukey HDS)		HSD.05 = 0.6637	Q.05 = 3.6716 Q.01 = 4.4732
WT	12.5					HSD.01 = 0.8086
WT	13			WT:crwn1/2	M1 = 11.82	3.52	Q = 19.49 (p = .00000)
WT	12.5				M2 = 8.29
WT	13.5			WT:crwn1/2/4	M1 = 11.82	7.07	Q = 39.12 (p = .00000)
WT	12				M3 = 4.74
WT	11.5			WT:crwn1/3/4	M1 = 11.82	5.88	Q = 32.50 (p = .00000)
WT	12				M4 = 5.94
WT	10.5			crwn1/2:crwn1/2/4	M2 = 8.29	3.55	Q = 19.63 (p = .00000)
WT	12				M3 = 4.74
WT	13			crwn1/2:crwn1/3/4	M2 = 8.29	2.35	Q = 13.01 (p = .00000)
WT	12				M4 = 5.94
WT	12			crwn1/2/4:crwn1/3/4	M3 = 4.74	1.2	Q = 6.62 (p = .00004)
WT	9				M4 = 5.94
WT	9.5
WT	12.5
WT	11.5
WT	8
crwn1/2	10
crwn1/2	11
crwn1/2	8
crwn1/2	9.5
crwn1/2	8
crwn1/2	8.5
crwn1/2	10
crwn1/2	11
crwn1/2	9.5
crwn1/2	8
crwn1/2	6.5
crwn1/2	10
crwn1/2	7
crwn1/2	6
crwn1/2	9
crwn1/2	8
crwn1/2	7
crwn1/2	8
crwn1/2	8.5
crwn1/2	10.5
crwn1/2	8.5
crwn1/2	6
crwn1/2	9
crwn1/2	9
crwn1/2	7.5
crwn1/2	6.5
crwn1/2	6
crwn1/2	8.5
crwn1/2	8
crwn1/2	10.5
crwn1/2	8
crwn1/2	6
crwn1/2	7
crwn1/2	8
crwn1/2	8
crwn1/2	8
crwn1/2	7.5
crwn1/2	10
crwn1/2	8.5
crwn1/2	9
crwn1/2	6
crwn1/2	9
crwn1/2	7.5
crwn1/2	10
crwn1/2	7
crwn1/2	6.5
crwn1/2	7
crwn1/2	8.5
crwn1/2	8.5
crwn1/2	8.5
crwn1/2	9.5
crwn1/2	9
crwn1/2	9
crwn1/2/4	5.5
crwn1/2/4	5.5
crwn1/2/4	5
crwn1/2/4	6
crwn1/2/4	5
crwn1/2/4	5.5
crwn1/2/4	5
crwn1/2/4	5
crwn1/2/4	4.5
crwn1/2/4	4.5
crwn1/2/4	4
crwn1/2/4	5
crwn1/2/4	5
crwn1/2/4	4
crwn1/2/4	4.5
crwn1/2/4	5
crwn1/2/4	4.5
crwn1/2/4	5
crwn1/2/4	4.5
crwn1/2/4	5.5
crwn1/2/4	5
crwn1/2/4	6
crwn1/2/4	6
crwn1/2/4	3.5
crwn1/2/4	4.5
crwn1/2/4	4
crwn1/2/4	5
crwn1/2/4	5.5
crwn1/2/4	4
crwn1/2/4	4.5
crwn1/2/4	4
crwn1/2/4	4
crwn1/2/4	4
crwn1/2/4	5.5
crwn1/2/4	4.5
crwn1/2/4	5
crwn1/2/4	5
crwn1/2/4	4.5
crwn1/2/4	5
crwn1/2/4	4.5
crwn1/2/4	4.5
crwn1/2/4	3.5
crwn1/2/4	4
crwn1/2/4	5
crwn1/2/4	4
crwn1/2/4	5
crwn1/2/4	4.5
crwn1/3/4	5
crwn1/3/4	6
crwn1/3/4	6
crwn1/3/4	7
crwn1/3/4	5.5
crwn1/3/4	7
crwn1/3/4	6.5
crwn1/3/4	6.5
crwn1/3/4	4
crwn1/3/4	6.5
crwn1/3/4	7
crwn1/3/4	6.5
crwn1/3/4	6
crwn1/3/4	6
crwn1/3/4	6.5
crwn1/3/4	7
crwn1/3/4	6.5
crwn1/3/4	7.5
crwn1/3/4	6
crwn1/3/4	7.5
crwn1/3/4	7
crwn1/3/4	4.5
crwn1/3/4	5.5
crwn1/3/4	6
crwn1/3/4	4.5
crwn1/3/4	4.5
crwn1/3/4	7
crwn1/3/4	4
crwn1/3/4	5.5
crwn1/3/4	7.5
crwn1/3/4	4
crwn1/3/4	5
crwn1/3/4	4
crwn1/3/4	6.5

### Sheet: Fig.1c
genotypes	non_aborted	aborted	total		Fig. 1c | Aborted, non-aborted seeds, and their sum (total seeds) in one silique in each genotype.
WT	62	0	62
WT	58	3	61
WT	41	0	41
WT	57	2	59
WT	60	0	60
WT	49	0	49
WT	49	1	50		non_aborted (Student's t-test)	WT	crwn1/2	crwn1/2/4	crwn1/3/4		Pairwise Comparisons (non_aborted) (One-way ANOVA Post Hoc Tukey HDS)		HSD.05 = 6.2999	Q.05 = 3.7907 Q.01 = 4.6951		Pairwise Comparisons (aborted) (One-way ANOVA Post Hoc Tukey HDS)		HSD.05 = 2.4864	Q.05 = 3.7907 Q.01 = 4.6951		Pairwise Comparisons (total) (One-way ANOVA Post Hoc Tukey HDS)		HSD.05 = 6.7509	Q.05 = 3.7907 Q.01 = 4.6951
WT	49	0	49		WT		4.1227e-05	6.0138e-10	1.31524e-10				HSD.01 = 7.8030					HSD.01 = 3.0796					HSD.01 = 8.3616
WT	57	0	57		crwn1/2			1.68132e-07	1.14112e-05		WT:crwn1/2	M1 = 53.30	17.3	Q = 10.41 (p = .00000)		WT:crwn1/2	M1 = 0.60	2.6	Q = 3.96 (p = .03742)		WT:crwn1/2	M1 = 53.90	14.7	Q = 8.25 (p = .00000)
WT	51	0	51		crwn1/2/4				5.41188e-06			M2 = 36.00					M2 = 3.20					M2 = 39.20
crwn1/2	36	5	41		crwn1/3/4						WT:crwn1/2/4	M1 = 53.30	50.66	Q = 30.48 (p = .00000)		WT:crwn1/2/4	M1 = 0.60	1.47	Q = 2.24 (p = .39780)		WT:crwn1/2/4	M1 = 53.90	49.19	Q = 27.62 (p = .00000)
crwn1/2	40	5	45									M3 = 2.64					M3 = 2.07					M3 = 4.71
crwn1/2	43	3	46		aborted (Student's t-test)	WT	crwn1/2	crwn1/2/4	crwn1/3/4		WT:crwn1/3/4	M1 = 53.30	35.8	Q = 21.54 (p = .00000)		WT:crwn1/3/4	M1 = 0.60	3.8	Q = 5.79 (p = .00110)		WT:crwn1/3/4	M1 = 53.90	32	Q = 17.97 (p = .00000)
crwn1/2	35	9	44		WT		0.0101311	0.0089903	0.00450744			M4 = 17.50					M4 = 4.40					M4 = 21.90
crwn1/2	40	2	42		crwn1/2			0.219132	0.362529		crwn1/2:crwn1/2/4	M2 = 36.00	33.36	Q = 20.07 (p = .00000)		crwn1/2:crwn1/2/4	M2 = 3.20	1.13	Q = 1.72 (p = .62009)		crwn1/2:crwn1/2/4	M2 = 39.20	34.49	Q = 19.36 (p = .00000)
crwn1/2	43	1	44		crwn1/2/4				0.0535142			M3 = 2.64					M3 = 2.07					M3 = 4.71
crwn1/2	40	2	42		crwn1/3/4						crwn1/2:crwn1/3/4	M2 = 36.00	18.5	Q = 11.13 (p = .00000)		crwn1/2:crwn1/3/4	M2 = 3.20	1.2	Q = 1.83 (p = .57227)		crwn1/2:crwn1/3/4	M2 = 39.20	17.3	Q = 9.71 (p = .00000)
crwn1/2	17	2	19									M4 = 17.50					M4 = 4.40					M4 = 21.90
crwn1/2	31	2	33		aborted (student's t-test)	WT	crwn1/2	crwn1/2/4	crwn1/3/4		crwn1/2/4:crwn1/3/4	M3 = 2.64	14.86	Q = 8.94 (p = .00000)		crwn1/2/4:crwn1/3/4	M3 = 2.07	2.33	Q = 3.55 (p = .07353)		crwn1/2/4:crwn1/3/4	M3 = 4.71	17.19	Q = 9.65 (p = .00000)
crwn1/2	35	1	36		WT		0.000411108	5.71465e-10	1.78549e-09			M4 = 17.50					M4 = 4.40					M4 = 21.90
crwn1/2/4	2	1	3		crwn1/2			1.45709e-07	4.65332e-05
crwn1/2/4	1	0	1		crwn1/2/4				1.43387e-06
crwn1/2/4	3	3	6		crwn1/3/4
crwn1/2/4	5	3	8
crwn1/2/4	1	1	2
crwn1/2/4	1	2	3
crwn1/2/4	5	2	7
crwn1/2/4	1	2	3
crwn1/2/4	4	1	5
crwn1/2/4	4	3	7
crwn1/2/4	3	2	5
crwn1/2/4	2	4	6
crwn1/2/4	3	0	3
crwn1/2/4	2	5	7
crwn1/3/4	19	3	22
crwn1/3/4	13	13	26
crwn1/3/4	13	2	15
crwn1/3/4	15	2	17
crwn1/3/4	20	5	25
crwn1/3/4	18	3	21
crwn1/3/4	27	4	31
crwn1/3/4	10	5	15
crwn1/3/4	24	4	28
crwn1/3/4	16	3	19

### Sheet: Fig.1d
ovules	genotypes			Fig. 1d | Number of ovules.
51	WT
53	WT
55	WT
56	WT
59	WT
54	WT
57	WT
54	WT			Student's t-test	WT	crwn1/2	crwn1/2/4	crwn1/3/4
53	WT			WT		0.152688	7.30121e-10	7.57912e-09
53	WT			crwn1/2			3.23989e-10	8.63858e-10
59	WT			crwn1/2/4				0.57401
51	WT			crwn1/3/4
57	WT
53	WT
43	WT
49	WT			Pairwise Comparisons (One-way ANOVA Post Hoc Tukey HDS)		HSD.05 = 3.7533	Q.05 = 3.7052 Q.01 = 4.5352
49	WT					HSD.01 = 4.5941
53	WT			WT:crwn1/2	M1 = 52.71	1.98	Q = 1.96 (p = .51219)
55	WT				M2 = 54.69
46	WT			WT:crwn1/2/4	M1 = 52.71	9.71	Q = 9.58 (p = .00000)
50	WT				M3 = 43.00
53	WT			WT:crwn1/3/4	M1 = 52.71	10.53	Q = 10.40 (p = .00000)
49	WT				M4 = 42.18
53	WT			crwn1/2:crwn1/2/4	M2 = 54.69	11.69	Q = 11.54 (p = .00000)
49	crwn1/2				M3 = 43.00
48	crwn1/2			crwn1/2:crwn1/3/4	M2 = 54.69	12.52	Q = 12.36 (p = .00000)
57	crwn1/2				M4 = 42.18
46	crwn1/2			crwn1/2/4:crwn1/3/4	M3 = 43.00	0.82	Q = 0.81 (p = .93935)
48	crwn1/2				M4 = 42.18
48	crwn1/2
48	crwn1/2
52	crwn1/2
54	crwn1/2
51	crwn1/2
51	crwn1/2
50	crwn1/2
68	crwn1/2
61	crwn1/2
61	crwn1/2
57	crwn1/2
60	crwn1/2
64	crwn1/2
57	crwn1/2
57	crwn1/2
49	crwn1/2
59	crwn1/2
56	crwn1/2
55	crwn1/2
57	crwn1/2
59	crwn1/2
40	crwn1/2/4
42	crwn1/2/4
49	crwn1/2/4
45	crwn1/2/4
44	crwn1/2/4
43	crwn1/2/4
42	crwn1/2/4
47	crwn1/2/4
49	crwn1/2/4
48	crwn1/2/4
54	crwn1/2/4
41	crwn1/2/4
43	crwn1/2/4
48	crwn1/2/4
35	crwn1/2/4
42	crwn1/2/4
42	crwn1/2/4
36	crwn1/2/4
38	crwn1/2/4
43	crwn1/2/4
40	crwn1/2/4
40	crwn1/2/4
38	crwn1/2/4
45	crwn1/3/4
42	crwn1/3/4
46	crwn1/3/4
48	crwn1/3/4
40	crwn1/3/4
41	crwn1/3/4
43	crwn1/3/4
42	crwn1/3/4
35	crwn1/3/4
37	crwn1/3/4
37	crwn1/3/4
45	crwn1/3/4
50	crwn1/3/4
41	crwn1/3/4
48	crwn1/3/4
42	crwn1/3/4
35	crwn1/3/4

### Sheet: Ext Data Fig.1a
19_36_wt	siliq_siz		19_38_c1c2	siliq_siz		19_39_c1c2s2	siliq_siz		Extended Data Fig. 1a | Silique sizes of WT, crwn1/2, and crwn1/2 sid2 mutants.
1	15		1	9		1	9
2	11.5		2	9		2	10.5
3	13.5		3	9		3	9
4	14.5		4	10		4	9
5	14.5		5	9		5	9.5
6	13.5		6	9.5		6	10
7	14.5		7	9		7	9.5
8	15.5		8	11		8	9.5
9	15.5		9	11		9	8
10	15		10	11		10	8.5
									Student's t-test	WT	crwn1/2	crwn1/2 sid2
									WT		3.67996e-08	1.14401e-08
									crwn1/2			0.193088
									crwn1/2 sid2
									Pairwise Comparisons (One-way ANOVA with post hoc Tukey HSD)		HSD.05 = 1.0744	Q.05 = 3.5064 Q.01 = 4.4948
											HSD.01 = 1.3773
									WT:crwn1/2	M1 = 14.30	4.55	Q = 14.85 (p = .00000)
										M2 = 9.75
									WT:crwn1/2 sid2	M1 = 14.30	5.05	Q = 16.48 (p = .00000)
										M3 = 9.25
									crwn1/2:crwn1/2 sid2	M2 = 9.75	0.5	Q = 1.63 (p = .49027)
										M3 = 9.25

### Sheet: Ext Data Fig.1b
genotype	type	counts			Extended Data Fig. 1b | Pollen nuclei migration pattern.
wt	normal	53
wt	together	2
wt	inversed	1
c12	normal	90
c12	together	7
c12	inversed	9
c124	normal	22
c124	together	1
c124	inversed	2
c134	normal	29
c134	together	3
c134	inversed	4

### Sheet: Fig.2b
2 days after 22C growth(05.26.2021)	Germinated	Not-germinated	Total	% Germination
WT	209	1	210	99.5238	99.5238			Fig. 2b | Germination rate of large and small crwn1/2 seeds. MS 0.5x 1% sucrose Agar plate grown from 22C on 05 24 2021 14:47. WT is 2020-57, crwn1/2is 2020-59 (grown together from 2020.10.15 and harvested on 2021.01.10)
big c1c2 plate 1	40	39	79	50.6329	44.3548
big c1c2 plate 2	70	99	169	41.4201
small c1c2 plate 1	30	66	96	31.25	22.293
small c1c2 plate 2	5	56	61	8.19672
3 days after 22C growth(05.27.2021)	Germinated	Not-germinated	Total	% Germination
WT
big c1c2 plate 1	52	27	79	65.8228	62.4473
big c1c2 plate 2	96	62	158	60.7595
small c1c2 plate 1	36	64	100	36	28.3951
small c1c2 plate 2	10	52	62	16.129
4 days after 22C growth(05.28.2021)	Germinated	Not-germinated	Total	% Germination
WT
big c1c2 plate 1	62	17	79	78.481	77.4468
big c1c2 plate 2	120	36	156	76.9231
small c1c2 plate 1	36	65	101	35.6436	29.4479
small c1c2 plate 2	12	50	62	19.3548
6 days after 22C growth(05.30.2021)	Germinated	Not-germinated	Total	% Germination
WT
big c1c2 plate 1	71	8	79	89.8734	86.8085
big c1c2 plate 2	133	23	156	85.2564
small c1c2 plate 1	37	64	101	36.6337	30.6748
small c1c2 plate 2	13	49	62	20.9677
8 days after 22C growth(06.01.2021)	Germinated	Not-germinated	Total	% Germination
WT
big c1c2 plate 1	71	8	79	89.8734	88.0851
big c1c2 plate 2	136	20	156	87.1795
small c1c2 plate 1	38	63	101	37.6238	32.5153
small c1c2 plate 2	15	47	62	24.1935
10 days after 22C growth(06.03.2021)	Germinated	Not-germinated	Total	% Germination
WT
big c1c2 plate 1	69	10	79	87.3418	90.2128
big c1c2 plate 2	143	13	156	91.6667
small c1c2 plate 1	38	63	101	37.6238	33.1288
small c1c2 plate 2	16	46	62	25.8065

### Sheet: Ext Data Fig.2a
1st		5DAP	WT	c1c2		7DAP	WT	c1c2		9DAP	WT	c1c2		Extended Data Fig.2a | Embryo stages in each time point and genotype.
		Glo	16	18		Glo	0	2		Glo	0	0
		Tri	31	50		Tri	0	2		Tri	0	0
		Ehrt	69	54		Ehrt	0	5		Ehrt	0	0
		Lhrt	37	4		Lhrt	2	12		Lhrt	0	0
		Etrp	4	0		Etrp	8	25		Etrp	0	0
		Ltrp	0	0		Ltrp	94	14		Ltrp	0	9
		Lcot	0	0		Lcot	111	11		Lcot	0	0
		Bcot	0	0		Bcot	19	3		Bcot	0	26
		Full	0	0		Full	0	0		Full	103	57
		sum	157	126		sum	234	74		sum	103	92
2nd		5DAP	WT	c1c2		7DAP	WT	c1c2
		Glo	1	3		Glo	0	0
		Tri	5	5		Tri	0	1
		Ehrt	16	16		Ehrt	0	1
		Lhrt	19	17		Lhrt	0	0
		Etrp	4	5		Etrp	2	3
		Ltrp	0	0		Ltrp	4	4
		Lcot	0	0		Lcot	6	25
		Bcot	0	0		Bcot	36	42
		Full	0	0		Full	0	0
		sum	45	46		sum	48	76
sum		5DAP	WT	c1c2		7DAP	WT	c1c2
		Glo	17	21		Glo	0	2
		Tri	36	55		Tri	0	3
		Ehrt	85	70		Ehrt	0	6
		Lhrt	56	21		Lhrt	2	12
		Etrp	8	5		Etrp	10	28
		Ltrp	0	0		Ltrp	98	18
		Lcot	0	0		Lcot	117	36
		Bcot	0	0		Bcot	55	45
		Full	0	0		Full	0	0
		sum	202	172		sum	282	150

### Sheet: Fig.3b
Genotype	DAP	Stage	Area(um^2)			Fig. 3b | Chalazal cyst size
WT	6	lt	2419.1
WT	6	lt	3590.79
WT	6	lt	2659.46
WT	6	et	3947.51
WT	6	et	3260.47			Student's t-test between WT and crwn1/2	6 DAP	8.54183e-05
WT	6	et	4362.39			Student's t-test between WT and crwn1/2	7 DAP	2.73694e-08
WT	6	et	4584.02
WT	6	lh	2632.74
WT	6	et	3127.72
WT	6	lt	2731.45
WT	6	lt	4157.63
WT	6	lt	3869.7
WT	6	lt	2684.62
WT	6	lt	4120.84
WT	6	et	3076.29
WT	6	lt	1724.14
WT	6	lt	2987.76
WT	6	lt	5476.29
WT	6	lt	1992.37
c1c2	6	et	4905.83
c1c2	6	lt	5771.1
c1c2	6	et	5218.06
c1c2	6	lt	4095.5
c1c2	6	et	4983.06
c1c2	6	lh	4839.63
c1c2	6	lh	3047.79
c1c2	6	lh	6376.08
c1c2	6	eh	5641.49
c1c2	6	lh	4777
c1c2	6	et	6109.58
WT	7	lc	2557.05
WT	7	lt	4538.06
WT	7	lc	3661.32
WT	7	lc	2913.74
WT	7	lt	2930.57
WT	7	lc	3323.83
WT	7	lc	2163.46
WT	7	lt	3649.48
WT	7	lt	2404.4
WT	7	lt	2236.08
WT	7	lt	2382.69
WT	7	lt	2445.87
WT	7	lt	2831.42
WT	7	lc	5389.29
WT	7	lc	2224.22
WT	7	lc	3076.26
WT	7	lt	2000.95
WT	7	lc	3687.94
WT	7	lt	3297.08
WT	7	lt	2983.07
WT	7	lc	2706.77
WT	7	lc	3942.51
WT	7	lc	1884.56
WT	7	lc	1927.46
WT	7	et	3904.06
WT	7	et	2973.97
WT	7	lt	1273.78
WT	7	bc	2684.65
WT	7	lc	3789.6
WT	7	bc	2354.8
WT	7	lc	1944.63
WT	7	lc	4924.99
WT	7	lc	3992.59
WT	7	lc	1526.46
WT	7	lc	2259.72
WT	7	lc	3162.8
WT	7	lc	2906.85
WT	7	lc	2234.17
WT	7	lc	2439.71
WT	7	lc	2913.03
c1c2	7	lh	2234.36
c1c2	7	et	3412.17
c1c2	7	eh	3190.45
c1c2	7	et	3466.4
c1c2	7	et	6029.29
c1c2	7	et	4157.91
c1c2	7	lh	3836.55
c1c2	7	lh	4512.01
c1c2	7	et	4191.26
c1c2	7	et	5350.65
c1c2	7	et	8982.29
c1c2	7	et	7594.9
c1c2	7	et	4396.02
c1c2	7	et	4062.89
c1c2	7	lt	5342.6
c1c2	7	et	4694.27
c1c2	7	et	6121.66
c1c2	7	et	3005.34
c1c2	7	et	7190.09
c1c2	7	lt	5199.6
c1c2	7	lt	5895.53
c1c2	7	lt	3721.05
c1c2	7	et	6628.68
c1c2	7	et	8854.86
c1c2	7	et	6066.59
c1c2	7	lt	5349.76
c1c2	7	et	6046.39
c1c2	7	et	5247.44
c1c2	7	lt	4136.66
c1c2	7	et	5652.98
